# Sequence-to-function deep learning decodes human *cis*-regulatory evolution

**DOI:** 10.64898/2026.08.24.746818

**Authors:** Riley J. Mangan, Nikitha Thoduguli, Dimitar Ivanov, Bessie Li, Krish Vasudev, Tom Zeerow, Jayashabari Shankar, Yuru Lin, Zunpeng Liu, Martin Wohlwend, Janet H.T. Song, Manolis Kellis

## Abstract

Deciphering the regulatory consequences of sequence divergence across human evolution is essential to understanding the molecular basis of human-specific traits and disease. Although millions of derived alleles distinguish humans from great apes, only a small fraction are likely to influence human-specific traits. Previous studies have focused on regions of elevated sequence divergence, assuming that rapid evolution reflects functional adaptation, yet individual high-impact regulatory mutations evade such scans. Here, we apply sequence-to-function deep learning to predict chromatin accessibility across modern human, archaic hominin, and great ape personalized genomes, identifying lineage-specific *cis*-regulatory elements (linCREs) across diverse cellular contexts. Compared to conserved elements, linCREs are shorter, less pleiotropic, less conserved, and enriched in neurodevelopmental pathways. Many linCREs occur in regions with limited sequence divergence that acceleration-based approaches would overlook. We validate lineage-specific enhancer activity through luciferase reporter assays and demonstrate that a single motif-generating derived allele nominated by model interpretability tools drives a hominin-specific neurodevelopmental enhancer.
