## Supplementary Table 4 for "Sequence-to-function deep learning decodes human *cis*-regulatory evolution"

chr1	1678946	1679345	ArchaicGain0001
chr1	24713228	24713626	ArchaicGain0002
chr1	54776169	54776538	ArchaicGain0003
chr1	67850721	67851066	ArchaicGain0004
chr1	205937174	205937749	ArchaicGain0005
chr1	212694513	212694953	ArchaicGain0006
chr10	97631131	97631469	ArchaicGain0007
chr10	104293018	104293413	ArchaicGain0008
chr10	120586379	120586846	ArchaicGain0009
chr11	1452099	1452562	ArchaicGain0010
chr11	60251527	60251950	ArchaicGain0011
chr11	62567213	62567730	ArchaicGain0012
chr11	65266257	65266691	ArchaicGain0013
chr12	2294692	2295199	ArchaicGain0014
chr12	57093951	57094362	ArchaicGain0015
chr12	65126061	65126491	ArchaicGain0016
chr12	109779447	109779959	ArchaicGain0017
chr12	122130217	122130732	ArchaicGain0018
chr13	19364659	19364959	ArchaicGain0019
chr13	30241594	30242021	ArchaicGain0020
chr13	71431372	71431811	ArchaicGain0021
chr13	111503899	111504284	ArchaicGain0022
chr13	113508488	113508912	ArchaicGain0023
chr14	20440885	20441298	ArchaicGain0024
chr14	96166117	96166478	ArchaicGain0025
chr14	101055813	101056341	ArchaicGain0026
chr16	2430391	2430788	ArchaicGain0027
chr16	21611746	21612087	ArchaicGain0028
chr16	57476684	57477234	ArchaicGain0029
chr16	69943358	69943716	ArchaicGain0030
chr16	89171474	89171865	ArchaicGain0031
chr17	30226921	30227394	ArchaicGain0032
chr17	39973561	39973984	ArchaicGain0033
chr18	59908743	59909628	ArchaicGain0034
chr19	2371208	2371533	ArchaicGain0035
chr19	13216062	13216349	ArchaicGain0036
chr19	43720977	43721306	ArchaicGain0037
chr19	45195888	45196303	ArchaicGain0038
chr2	9690387	9690736	ArchaicGain0039
chr2	20180148	20180591	ArchaicGain0040
chr2	54940857	54941241	ArchaicGain0041
chr2	67824234	67824723	ArchaicGain0042
chr2	88015934	88016709	ArchaicGain0043
chr2	108938368	108938813	ArchaicGain0044
chr2	137173472	137173942	ArchaicGain0045
chr2	171491355	171491747	ArchaicGain0046
chr20	24949002	24949360	ArchaicGain0047
chr20	30891417	30891853	ArchaicGain0048
chr20	40982422	40983273	ArchaicGain0049
chr20	60330979	60331313	ArchaicGain0050
chr21	42553540	42553923	ArchaicGain0051
chr21	46291969	46292337	ArchaicGain0052
chr22	46293637	46294205	ArchaicGain0053
chr3	72596367	72596756	ArchaicGain0054
chr3	75687405	75687808	ArchaicGain0055
chr3	122610213	122610593	ArchaicGain0056
chr3	128950570	128950936	ArchaicGain0057
chr3	133480458	133480842	ArchaicGain0058
chr3	184459239	184459807	ArchaicGain0059
chr4	10010187	10010572	ArchaicGain0060
chr5	16897374	16897783	ArchaicGain0061
chr6	31122926	31123323	ArchaicGain0062
chr7	101749	102405	ArchaicGain0063
chr7	1165114	1165539	ArchaicGain0064
chr7	55345406	55345853	ArchaicGain0065
chr7	104967637	104968085	ArchaicGain0066
chr7	108596654	108597038	ArchaicGain0067
chr7	120583867	120584221	ArchaicGain0068
chr7	142461403	142462031	ArchaicGain0069
chr8	2792489	2792874	ArchaicGain0070
chr8	38417189	38417994	ArchaicGain0071
chr8	57802379	57802763	ArchaicGain0072
chr8	98658227	98658647	ArchaicGain0073
chr8	140797017	140797407	ArchaicGain0074
chr9	121440395	121440735	ArchaicGain0075
chr9	134863223	134864776	ArchaicGain0076
chrX	65995067	65995565	ArchaicGain0077
