## Supplementary Table 5 for "Sequence-to-function deep learning decodes human *cis*-regulatory evolution"

chr1	46221905	46222432	ArchaicLoss0001
chr1	94247601	94248113	ArchaicLoss0002
chr1	107530533	107531070	ArchaicLoss0003
chr1	178538534	178539069	ArchaicLoss0004
chr1	207282035	207282549	ArchaicLoss0005
chr10	43452138	43452542	ArchaicLoss0006
chr10	43679586	43680015	ArchaicLoss0007
chr10	60964164	60964609	ArchaicLoss0008
chr11	72454859	72455224	ArchaicLoss0009
chr11	134045728	134046166	ArchaicLoss0010
chr12	51395416	51396139	ArchaicLoss0011
chr12	78915056	78915538	ArchaicLoss0012
chr12	104671755	104672188	ArchaicLoss0013
chr14	64772431	64772949	ArchaicLoss0014
chr15	40266461	40267514	ArchaicLoss0015
chr15	59622349	59622813	ArchaicLoss0016
chr15	60427207	60427576	ArchaicLoss0017
chr16	405670	406264	ArchaicLoss0018
chr16	11327307	11327852	ArchaicLoss0019
chr16	68802257	68802665	ArchaicLoss0020
chr17	9905939	9906332	ArchaicLoss0021
chr17	79745584	79745991	ArchaicLoss0022
chr19	12757421	12758347	ArchaicLoss0023
chr2	18585543	18586213	ArchaicLoss0024
chr2	29281483	29281995	ArchaicLoss0025
chr2	71460858	71461389	ArchaicLoss0026
chr2	95333451	95334511	ArchaicLoss0027
chr2	177168307	177168805	ArchaicLoss0028
chr20	46459153	46459705	ArchaicLoss0029
chr20	46592584	46593078	ArchaicLoss0030
chr22	19179420	19179804	ArchaicLoss0031
chr22	45832198	45832621	ArchaicLoss0032
chr3	38154003	38154505	ArchaicLoss0033
chr3	50274275	50275000	ArchaicLoss0034
chr3	93969465	93969823	ArchaicLoss0035
chr3	138079042	138079544	ArchaicLoss0036
chr4	46648091	46648622	ArchaicLoss0037
chr4	140037394	140037834	ArchaicLoss0038
chr5	18466079	18466673	ArchaicLoss0039
chr5	90161467	90161918	ArchaicLoss0040
chr5	116289282	116289762	ArchaicLoss0041
chr5	130871267	130871966	ArchaicLoss0042
chr5	173714668	173715111	ArchaicLoss0043
chr6	5112477	5112994	ArchaicLoss0044
chr6	11236447	11236874	ArchaicLoss0045
chr6	89297946	89298424	ArchaicLoss0046
chr7	6926294	6927296	ArchaicLoss0047
chr7	23273162	23273754	ArchaicLoss0048
chr7	149558453	149559016	ArchaicLoss0049
chr8	6900804	6901410	ArchaicLoss0050
chr8	11197366	11197823	ArchaicLoss0051
chr8	122828167	122828897	ArchaicLoss0052
chr8	127899270	127899893	ArchaicLoss0053
chr9	35760715	35761149	ArchaicLoss0054
chr9	65825171	65825538	ArchaicLoss0055
chr9	69207513	69208015	ArchaicLoss0056
chr9	85332526	85332987	ArchaicLoss0057
chr9	130197914	130198310	ArchaicLoss0058
chrX	121047376	121047772	ArchaicLoss0059
chrX	129748271	129748773	ArchaicLoss0060
chrX	151488789	151489192	ArchaicLoss0061
chrX	153071934	153072655	ArchaicLoss0062
