## Supplementary Table 6 for "Sequence-to-function deep learning decodes human *cis*-regulatory evolution"

chr1	5551603	5551997	ModernGain0001
chr1	11731681	11732199	ModernGain0002
chr1	25233172	25233632	ModernGain0003
chr1	178538534	178539017	ModernGain0004
chr10	3102923	3103436	ModernGain0005
chr10	58017651	58018174	ModernGain0006
chr10	84523580	84524007	ModernGain0007
chr10	110802660	110803113	ModernGain0008
chr11	3279012	3279362	ModernGain0009
chr11	3324898	3325247	ModernGain0010
chr11	72454859	72455224	ModernGain0011
chr12	2160206	2160558	ModernGain0012
chr12	78915065	78915515	ModernGain0013
chr12	104671774	104672177	ModernGain0014
chr13	102333626	102334115	ModernGain0015
chr14	92386680	92387096	ModernGain0016
chr15	32659480	32660008	ModernGain0017
chr15	40266401	40267514	ModernGain0018
chr15	64378424	64378879	ModernGain0019
chr15	68617051	68617422	ModernGain0020
chr15	99512079	99512484	ModernGain0021
chr16	51228225	51228769	ModernGain0022
chr16	87713570	87714199	ModernGain0023
chr16	89322374	89323342	ModernGain0024
chr17	3558539	3559250	ModernGain0025
chr17	3773640	3773994	ModernGain0026
chr17	9905994	9906327	ModernGain0027
chr17	18259686	18260112	ModernGain0028
chr17	19719395	19719772	ModernGain0029
chr17	40295774	40296297	ModernGain0030
chr18	63470640	63471306	ModernGain0031
chr18	74976358	74976815	ModernGain0032
chr19	13986473	13986921	ModernGain0033
chr19	42051587	42051930	ModernGain0034
chr2	29281578	29281963	ModernGain0035
chr2	33810057	33810582	ModernGain0036
chr2	43210509	43210977	ModernGain0037
chr2	82837961	82838296	ModernGain0038
chr2	83103539	83104308	ModernGain0039
chr2	95333707	95334411	ModernGain0040
chr2	112150467	112151018	ModernGain0041
chr2	133390223	133390633	ModernGain0042
chr2	237213565	237214156	ModernGain0043
chr2	240839271	240839703	ModernGain0044
chr20	46459153	46459611	ModernGain0045
chr20	57034013	57034506	ModernGain0046
chr20	63010255	63010796	ModernGain0047
chr22	20270759	20271210	ModernGain0048
chr22	43901998	43902774	ModernGain0049
chr22	45832247	45832600	ModernGain0050
chr3	38154028	38154437	ModernGain0051
chr3	46545777	46546368	ModernGain0052
chr3	52028708	52029068	ModernGain0053
chr3	138079064	138079492	ModernGain0054
chr3	153513262	153513642	ModernGain0055
chr4	11496285	11496835	ModernGain0056
chr4	46648219	46648570	ModernGain0057
chr4	140037436	140037834	ModernGain0058
chr4	153024042	153024520	ModernGain0059
chr5	10267691	10268118	ModernGain0060
chr5	18466249	18466567	ModernGain0061
chr5	71714917	71715358	ModernGain0062
chr5	74579152	74579635	ModernGain0063
chr5	130871515	130871964	ModernGain0064
chr6	11236447	11236888	ModernGain0065
chr6	11833865	11834633	ModernGain0066
chr6	17167401	17167823	ModernGain0067
chr6	56440438	56440793	ModernGain0068
chr6	106490506	106490930	ModernGain0069
chr6	109139044	109139493	ModernGain0070
chr7	17372245	17372598	ModernGain0071
chr7	23273162	23273754	ModernGain0072
chr7	116630941	116631438	ModernGain0073
chr7	121313431	121314619	ModernGain0074
chr7	149558335	149558980	ModernGain0075
chr8	1840813	1841244	ModernGain0076
chr8	30699948	30700414	ModernGain0077
chr8	41865020	41865383	ModernGain0078
chr8	52695385	52695800	ModernGain0079
chr8	129999138	129999596	ModernGain0080
chr9	7394134	7394440	ModernGain0081
chr9	69207537	69207970	ModernGain0082
chr9	85332526	85332981	ModernGain0083
chr9	97059606	97060094	ModernGain0084
chr9	125805171	125805556	ModernGain0085
chrX	10486460	10486803	ModernGain0086
chrX	40197064	40197506	ModernGain0087
chrX	151488789	151489192	ModernGain0088
chrX	154600273	154600834	ModernGain0089
