## Supplementary Table 7 for "Sequence-to-function deep learning decodes human *cis*-regulatory evolution"

chr1	3494493	3495574	ModernLoss0001
chr1	29259301	29260561	ModernLoss0002
chr1	159830038	159830634	ModernLoss0003
chr1	160884652	160885136	ModernLoss0004
chr1	201786775	201787515	ModernLoss0005
chr10	15084499	15084955	ModernLoss0006
chr10	43872776	43873236	ModernLoss0007
chr10	69494599	69495180	ModernLoss0008
chr10	73495953	73496324	ModernLoss0009
chr10	104292982	104293461	ModernLoss0010
chr11	60251509	60251950	ModernLoss0011
chr11	65266167	65266691	ModernLoss0012
chr12	5441023	5441408	ModernLoss0013
chr12	50079774	50080286	ModernLoss0014
chr12	57093924	57094463	ModernLoss0015
chr12	109779301	109780091	ModernLoss0016
chr13	71431372	71431811	ModernLoss0017
chr14	20440827	20441298	ModernLoss0018
chr16	2510095	2510443	ModernLoss0019
chr16	3100094	3100533	ModernLoss0020
chr16	89171474	89171889	ModernLoss0021
chr17	48908909	48909404	ModernLoss0022
chr17	78879534	78880043	ModernLoss0023
chr17	79839392	79839879	ModernLoss0024
chr19	22596051	22596454	ModernLoss0025
chr19	50468899	50469432	ModernLoss0026
chr19	50513866	50515532	ModernLoss0027
chr2	9690223	9690785	ModernLoss0028
chr2	25166076	25166460	ModernLoss0029
chr2	67824176	67824723	ModernLoss0030
chr2	88015969	88016758	ModernLoss0031
chr2	137173494	137174012	ModernLoss0032
chr2	171491319	171492203	ModernLoss0033
chr21	42553537	42553936	ModernLoss0034
chr21	46291969	46292393	ModernLoss0035
chr22	41480412	41480862	ModernLoss0036
chr22	46293642	46294150	ModernLoss0037
chr3	75687347	75687845	ModernLoss0038
chr3	124409976	124410436	ModernLoss0039
chr3	184459397	184459848	ModernLoss0040
chr7	139875799	139876414	ModernLoss0041
chr7	140656557	140657070	ModernLoss0042
chr8	22768450	22769084	ModernLoss0043
chrX	19082606	19083073	ModernLoss0044
chrX	67904233	67904617	ModernLoss0045
chrX	112738457	112738881	ModernLoss0046
chrX	154431369	154431869	ModernLoss0047
