## Supplementary Table 13 for "Sequence-to-function deep learning decodes human *cis*-regulatory evolution"

Element Name	Sort Order	Plasmid Identifier	Chrom (hg38)	Start (hg38)	End (hg38)	hg38 Length	chr (panTro6)	start (panTro6)	end (panTro6)	panTro6 Length	FP	RP	Length between primers	# variants outside ROI	Predicted Target Gene	Direction	Enhancer in NPC?	Species Skew
HomininGain1360	1	PE1	chr12	1933407	1934070	663	chr12	2094842	2095505	663	CTTC GGTACC TTCCTTTGCCTCCCAGGCTT	TATA AAGCTT GTAGTTTCTTCCCATCTCAC	791		CACNA1C	Hominin Gain	NS	N/A
HomininGain0890	2	PE2	chr10	86261934	86262389	455	chr10	82031567	82032022	455	GAAT GGTACC TTGTTACAGGACATTGGGGC	TATA AAGCTT AAGGACGCAAGCTCTTCGAG	515		GRID1	Hominin Gain	NS	N/A
HomininGain3174	3	PE3	chr19	1795875	1796457	582	chr19	1643119	1643701	582	ATAT GGTACC AGCCTTCCATTTCTCCGTAC	TATA AAGCTT CGTGTCATCGTCAGGGCTAA	775		GRIN3B	Hominin Gain	NS	N/A
HomininGain7130	4	PE4	chr9	120873535	120874005	470	chr9	93156154	93156624	470	ATAC GGTACC CATTCCTCCCAACTCCTTGC	TCAA AAGCTT CAAAGCTGCCTCGTGACTTT	545		PSMD5	Hominin Gain	NS
HomininGain2145	5	PE5	chr15	52261792	52262287	495	chr15	30694504	30694999	495	ATAC GGTACC CTCCCATTTCCCTTCAGCCA	GATT AAGCTT GGTAGCATTTTGGAGGAGGA	593		GNB5	Hominin Gain	H+C
HomininGain1553	7	PE7	chr12	94264142	94264564	422	chr12	91899846	91900268	422	TAGT GGTACC CCACCACAGAGGCCTAATGT	TATA AAGCTT ACAGCACTTCTCGAAGGAAG	482		PLXNC1	Hominin Gain	H+C
HomininGain2680	8	PE8	chr17	879640	880033	393	chr17	547307	547700	393	TGAT GGTACC AAACCCGTGGAGCTAAAGGT	TATT AAGCTT TGAAACCTCACCCTCAAACT	430		NXN	Hominin Gain
HomininGain6044	10	PE10	chr6	154156217	154156626	409	chr6	151576665	151577078	413	ATTC GGTACC TCCAAGGATCACACAGCACC	AGTT AAGCTT GACACTCTGAGCCCTGCATT	716 (total length)	2		Hominin Gain
HomininLoss3556	15	PE15	chr9	127524410	127524853	443	chr9	99795081	99795523	442	AACC GGTACC GTGACCCTGCCACTGTTGTT	TCCT AAGCTT GAGAGCCTCCTGGAAGATGT	489	0	NIBAN2	Hominin Loss
HomininGain4143	17	PE17	chr20	50626046	50626434	388	chr20	50226987	50227501	514	CATT GGTACC GGAAGAGAAGGGGCATCAGC	ATAT AAGCTT TGATCCATCCCCTTGACACC	560	1	PARD6B	Hominin Gain
HomininGain0098	18	PE18	chr1	19338409	19338847	438	chr1	17619514	17619960	446	CATT GGTACC GCAGGGACTTTGAGATCTGC	ATAT AAGCTT TCTATGGAATGCAAAAGGAGGT	510	0	SLC66A1	Hominin Gain
HomininLoss3603	21	PE21	chr9	137217296	137217661	365	chr9	109438203	109438568	365	GAAA GGTACC CCCTGACTGCCTCGTTCTTA	GCTT AAGCTT GCTGGCTCTCCTCACTGGAA	379	0		Hominin Loss
HomininLoss1474	22	PE22	chr17	78186372	78186769	397	chr17	71311611	71311965	354	GAAA GGTACC TCCACGGCTTCAGACTCCTT	GCTT AAGCTT GTGATTCTCGGGCCGATGTT	434	1		Hominin Loss
HomininLoss0894	23	PE23	chr14	50943358	50943895	537	chr14	31796492	31797030	538	GAAA GGTACC AGGCAGAGATATTGTCCCTCT	GCTT AAGCTT CCAGTGTCCCGCCCAAACCA	569	2		Hominin Loss
HomininLoss3316	24	PE24	chr8	26265501	26265936	435	chr8	26146721	26147156	435	TAGA GGTACC CATGCACAAATCTTATCAGG	GCTT AAGCTT CCTGCCATGAGATGGAAGAC	518	1		Hominin Loss
