## Supplementary Table 15 for "Sequence-to-function deep learning decodes human *cis*-regulatory evolution"

Name	Oligo	Use
PE1-FP	CTTCGGTACCTTCCTTTGCCTCCCAGGCTT	luciferase cloning into pNL3.2
PE1-RP	TATAAAGCTTGTAGTTTCTTCCCATCTCAC	luciferase cloning into pNL3.2
PE2-FP	GAATGGTACCTTGTTACAGGACATTGGGGC	luciferase cloning into pNL3.2
PE2-RP	TATAAAGCTTAAGGACGCAAGCTCTTCGAG	luciferase cloning into pNL3.2
PE3-FP	ATATGGTACCAGCCTTCCATTTCTCCGTAC	luciferase cloning into pNL3.2
PE3-RP	TATAAAGCTTCGTGTCATCGTCAGGGCTAA	luciferase cloning into pNL3.2
PE4-FP	ATACGGTACCCATTCCTCCCAACTCCTTGC	luciferase cloning into pNL3.2
PE4-RP	TCAAAAGCTTCAAAGCTGCCTCGTGACTTT	luciferase cloning into pNL3.2
PE5-FP	ATACGGTACCCTCCCATTTCCCTTCAGCCA	luciferase cloning into pNL3.2
PE5-RP	GATTAAGCTTGGTAGCATTTTGGAGGAGGA	luciferase cloning into pNL3.2
PE7-FP	TAGTGGTACCCCACCACAGAGGCCTAATGT	luciferase cloning into pNL3.2
PE7-RP	TATAAAGCTTACAGCACTTCTCGAAGGAAG	luciferase cloning into pNL3.2
PE8-FP	TGATGGTACCAAACCCGTGGAGCTAAAGGT	luciferase cloning into pNL3.2
PE8-RP	TATTAAGCTTTGAAACCTCACCCTCAAACT	luciferase cloning into pNL3.2
PE10-F-V2	ATTCGGTACCTCCAAGGATCACACAGCACC	luciferase cloning into pNL3.2
PE10-R-V2	AGTTAAGCTTGACACTCTGAGCCCTGCATT	luciferase cloning into pNL3.2
PE15-F	AACCGGTACCGTGACCCTGCCACTGTTGTT	luciferase cloning into pNL3.2
PE15-R	TCCTAAGCTTGAGAGCCTCCTGGAAGATGT	luciferase cloning into pNL3.2
PE17-F	CATTGGTACCGGAAGAGAAGGGGCATCAGC	luciferase cloning into pNL3.2
PE17-R	ATATAAGCTTTGATCCATCCCCTTGACACC	luciferase cloning into pNL3.2
PE18-F	CATTGGTACCGCAGGGACTTTGAGATCTGC	luciferase cloning into pNL3.2
PE18-R	ATATAAGCTTTCTATGGAATGCAAAAGGAGGT	luciferase cloning into pNL3.2
PE21-F	GAAAGGTACCCCCTGACTGCCTCGTTCTTA	luciferase cloning into pNL3.2
PE21-R	GCTTAAGCTTGCTGGCTCTCCTCACTGGAA	luciferase cloning into pNL3.2
PE22-F	GAAAGGTACCTCCACGGCTTCAGACTCCTT	luciferase cloning into pNL3.2
PE22-R	GCTTAAGCTTGTGATTCTCGGGCCGATGTT	luciferase cloning into pNL3.2
PE23-F	GAAAGGTACCAGGCAGAGATATTGTCCCTCT	luciferase cloning into pNL3.2
PE23-R	GCTTAAGCTTCCAGTGTCCCGCCCAAACCA	luciferase cloning into pNL3.2
PE24-F	TAGAGGTACCCATGCACAAATCTTATCAGG	luciferase cloning into pNL3.2
PE24-R	GCTTAAGCTTCCTGCCATGAGATGGAAGAC	luciferase cloning into pNL3.2
Mut_PE5-H_PF	CCTGACCTCATAAGGGAAGGGACTGGCAGTGG	mutagenizing constructs
Mut_PE5-H_PR	TCCCTTATGAGGTCAGGCACGTCAAAGCCAGC	mutagenizing constructs
Mut_PE5-C_PF	CCTGACCTTATAAGGGAAGGGACTGGCGGTGG	mutagenizing constructs
Mut_PE5-C_PR	TCCCTTATAAGGTCAGGCACGTCAAAGCCAGC	mutagenizing constructs
